# Temporal progression of anaerobic fungal communities in dairy calves from birth to maturity

**DOI:** 10.1101/2023.03.22.533786

**Authors:** Adrienne L. Jones, Jordan Clayburn, Elizabeth Pribil, Andrew P. Foote, Dagan Montogomery, Mostafa S. Elshahed, Noha H. Youssef

## Abstract

Establishment of microbial communities in neonatal calves is vital for their growth and overall health. Feed type and associated gastrointestinal tract morphophysiological changes occurring during the pre-weaning, weaning, and post-weaning phases are known to induce shifts in microbial community diversity, structure, and function. However, while the process has received considerable attention for bacteria, our knowledge on temporal progression of anaerobic gut fungi (AGF) in calves is lacking. Here, we examined AGF communities in fecal samples from six dairy cattle collected at 24 different time points during the pre-weaning (day 1-48), weaning (day 49-60), and post-weaning (3-12 months) stages. Quantitative PCR (qPCR) indicated that AGF colonize the calves GIT within 24 hours after birth, with AGF loads slowly increasing during pre-weaning/weaning phases and drastically increasing post-weaning. Culture-independent amplicon surveys identified higher AGF alpha diversity during pre-weaning/ weaning phases, compared to post-weaning. Further, the AGF community structure underwent a drastic shift post-weaning, from a community enriched in the genera *Khoyollomyces, Orpinomyces*, AL3, and NY8 (some of which commonly encountered in hindgut fermenters) to one enriched in the genera *Caecomyces, Piromyces, Pecoramyces, and Cyllamyces*, commonly encountered in adult ruminants. Inter-calf community variability was low in the pre-weaning/weaning phases but increased post-weaning. Finally, pairwise comparison of AGF community between calves day 1 post-birth and their mothers suggest a major role for maternal transmission, with additional input from cohabitating subjects. The distinct pattern of AGF progression in calves could best be understood in-light of their narrower niche preferences, metabolic specialization, and physiological optima when compared to bacteria, hence eliciting a unique response to changes in feeding pattern and associated structural development in the GIT of calves during maturation.
