## Supplemental table S1 for "Temporal progression of anaerobic fungal communities in dairy calves from birth to maturity"

### Sheet: S1
Table S1. The significance of Tukey post-hoc tests for comparison of AGF copies/g feces between different day of sampling within each of the weaning phases.
Weaning phase	Day of sampling		p.adj	p.adj.signif
	Group 1	Group 2
Preweaning	Day001	Day007	1	ns
	Day001	Day014	1	ns
	Day001	Day021	1	ns
	Day001	Day028	1	ns
	Day001	Day035	1	ns
	Day001	Day042	1	ns
	Day001	Day048	1	ns
	Day007	Day014	1	ns
	Day007	Day021	1	ns
	Day007	Day028	1	ns
	Day007	Day035	1	ns
	Day007	Day042	1	ns
	Day007	Day048	1	ns
	Day014	Day021	1	ns
	Day014	Day028	1	ns
	Day014	Day035	1	ns
	Day014	Day042	1	ns
	Day014	Day048	1	ns
	Day021	Day028	1	ns
	Day021	Day035	1	ns
	Day021	Day042	1	ns
	Day021	Day048	1	ns
	Day028	Day035	1	ns
	Day028	Day042	1	ns
	Day028	Day048	1	ns
	Day035	Day042	1	ns
	Day035	Day048	1	ns
	Day042	Day048	1	ns
Weaning	Day049	Day050	1	ns
	Day049	Day051	1	ns
	Day049	Day052	1	ns
	Day049	Day053	1	ns
	Day049	Day054	1	ns
	Day049	Day055	1	ns
	Day049	Day060	1	ns
	Day050	Day051	1	ns
	Day050	Day052	1	ns
	Day050	Day053	1	ns
	Day050	Day054	1	ns
	Day050	Day055	1	ns
	Day050	Day060	1	ns
	Day051	Day052	1	ns
	Day051	Day053	1	ns
	Day051	Day054	1	ns
	Day051	Day055	1	ns
	Day051	Day060	1	ns
	Day052	Day053	1	ns
	Day052	Day054	1	ns
	Day052	Day055	1	ns
	Day052	Day060	1	ns
	Day053	Day054	1	ns
	Day053	Day055	1	ns
	Day053	Day060	1	ns
	Day054	Day055	1	ns
	Day054	Day060	1	ns
	Day055	Day060	1	ns
Postweaning	Day120	Day150	1	ns
	Day120	Day180	0.00169	**
	Day120	Day240	1	ns
	Day120	Day270	0.725	ns
	Day120	Day300	1	ns
	Day120	Day330	1	ns
	Day120	Day360	1	ns
	Day150	Day180	8.96e-05	****
	Day150	Day240	1	ns
	Day150	Day270	0.31	ns
	Day150	Day300	1	ns
	Day150	Day330	1	ns
	Day150	Day360	0.998	ns
	Day180	Day240	3.47e-06	****
	Day180	Day270	0.725	ns
	Day180	Day300	6.6e-06	****
	Day180	Day330	0.000369	***
	Day180	Day360	0.0118	*
	Day240	Day270	0.0498	*
	Day240	Day300	1	ns
	Day240	Day330	1	ns
	Day240	Day360	0.834	ns
	Day270	Day300	0.0501	ns
	Day270	Day330	0.628	ns
	Day270	Day360	0.993	ns
	Day300	Day330	0.998	ns
	Day300	Day360	0.786	ns
	Day330	Day360	1	ns
