## Supplemental table S2 for "Temporal progression of anaerobic fungal communities in dairy calves from birth to maturity"

### Sheet: S2
Table S2. The significance of Tukey post-hoc tests for comparison of AGF copies/g feces between different weaning phases within each of the calves replicates studied.
Calf Replicate	Weaning phase		p.adj	p.adj.signif
	Group 1	Group 2
Calf1	Pre-weaning	Weaning	1	ns
Calf1	Pre-weaning	Post-weaning	2.25926e-05	****
Calf1	Weaning	Post-weaning	0.000988587	***
Calf2	Pre-weaning	Weaning	1	ns
Calf2	Pre-weaning	Post-weaning	0.000171969	***
Calf2	Weaning	Post-weaning	0.00173826	**
Calf3	Pre-weaning	Weaning	0.912912	ns
Calf3	Pre-weaning	Post-weaning	0.000625641	***
Calf3	Weaning	Post-weaning	0.0349143	*
Calf4	Pre-weaning	Weaning	1	ns
Calf4	Pre-weaning	Post-weaning	6.74991e-06	****
Calf4	Weaning	Post-weaning	4.80599e-05	****
Calf5	Pre-weaning	Weaning	0.714843	ns
Calf5	Pre-weaning	Post-weaning	0.0124175	*
Calf5	Weaning	Post-weaning	0.209798	ns
Calf6	Pre-weaning	Weaning	1	ns
Calf6	Pre-weaning	Post-weaning	0.000407638	***
Calf6	Weaning	Post-weaning	0.00397259	**
