## Supplemental table S3 for "Temporal progression of anaerobic fungal communities in dairy calves from birth to maturity"

### Sheet: S3
Table S3. The significance of Tukey post-hoc tests for comparison of alpha diversity measures between different day of sampling within each of the weaning phases. Distribution of alpha diversity results are shown in Figure 2A, C, and E, for Shannon, Simpson, and Inverse Simpson indices, respectively.
Index	Weaning stage	Day of sampling		p.adj	p.adj.signif
		group 1	group 2
Shannon	pre-weaning	day001	day007	1	ns
		day001	day014	1	ns
		day001	day021	1	ns
		day001	day028	0.999	ns
		day001	day035	1	ns
		day001	day042	1	ns
		day001	day048	1	ns
		day007	day014	1	ns
		day007	day021	1	ns
		day007	day028	0.995	ns
		day007	day035	1	ns
		day007	day042	1	ns
		day007	day048	1	ns
		day014	day021	1	ns
		day014	day028	1	ns
		day014	day035	1	ns
		day014	day042	1	ns
		day014	day048	1	ns
		day021	day028	1	ns
		day021	day035	1	ns
		day021	day042	1	ns
		day021	day048	1	ns
		day028	day035	1	ns
		day028	day042	1	ns
		day028	day048	1	ns
		day035	day042	1	ns
		day035	day048	1	ns
		day042	day048	1	ns
	Weaning	day049	day050	1	ns
		day049	day051	1	ns
		day049	day052	1	ns
		day049	day053	1	ns
		day049	day054	1	ns
		day049	day055	1	ns
		day049	day060	0.999	ns
		day050	day051	1	ns
		day050	day052	1	ns
		day050	day053	1	ns
		day050	day054	1	ns
		day050	day055	1	ns
		day050	day060	1	ns
		day051	day052	1	ns
		day051	day053	1	ns
		day051	day054	1	ns
		day051	day055	1	ns
		day051	day060	1	ns
		day052	day053	1	ns
		day052	day054	1	ns
		day052	day055	1	ns
		day052	day060	1	ns
		day053	day054	1	ns
		day053	day055	1	ns
		day053	day060	1	ns
		day054	day055	1	ns
		day054	day060	1	ns
		day055	day060	1	ns
	Post-weaning	day120	day150	0.47	ns
		day120	day180	0.988	ns
		day120	day240	0.00775	**
		day120	day270	0.756	ns
		day120	day300	0.94	ns
		day120	day330	0.169	ns
		day120	day360	0.0821	ns
		day150	day180	1	ns
		day150	day240	1	ns
		day150	day270	1	ns
		day150	day300	1	ns
		day150	day330	1	ns
		day150	day360	1	ns
		day180	day240	0.525	ns
		day180	day270	1	ns
		day180	day300	1	ns
		day180	day330	0.997	ns
		day180	day360	0.973	ns
		day240	day270	0.986	ns
		day240	day300	0.744	ns
		day240	day330	1	ns
		day240	day360	1	ns
		day270	day300	1	ns
		day270	day330	1	ns
		day270	day360	1	ns
		day300	day330	1	ns
		day300	day360	0.997	ns
		day330	day360	1	ns
Simpson	pre-weaning	day001	day007	1	ns
		day001	day014	1	ns
		day001	day021	1	ns
		day001	day028	1	ns
		day001	day035	1	ns
		day001	day042	1	ns
		day001	day048	1	ns
		day007	day014	1	ns
		day007	day021	1	ns
		day007	day028	1	ns
		day007	day035	1	ns
		day007	day042	1	ns
		day007	day048	1	ns
		day014	day021	1	ns
		day014	day028	1	ns
		day014	day035	1	ns
		day014	day042	1	ns
		day014	day048	1	ns
		day021	day028	1	ns
		day021	day035	1	ns
		day021	day042	1	ns
		day021	day048	1	ns
		day028	day035	1	ns
		day028	day042	1	ns
		day028	day048	1	ns
		day035	day042	1	ns
		day035	day048	1	ns
		day042	day048	1	ns
	Weaning	day049	day050	1	ns
		day049	day051	1	ns
		day049	day052	1	ns
		day049	day053	1	ns
		day049	day054	1	ns
		day049	day055	1	ns
		day049	day060	1	ns
		day050	day051	1	ns
		day050	day052	1	ns
		day050	day053	1	ns
		day050	day054	1	ns
		day050	day055	1	ns
		day050	day060	1	ns
		day051	day052	1	ns
		day051	day053	1	ns
		day051	day054	1	ns
		day051	day055	1	ns
		day051	day060	1	ns
		day052	day053	1	ns
		day052	day054	1	ns
		day052	day055	1	ns
		day052	day060	1	ns
		day053	day054	1	ns
		day053	day055	1	ns
		day053	day060	1	ns
		day054	day055	1	ns
		day054	day060	1	ns
		day055	day060	1	ns
	Post-weaning	day120	day150	0.000657	***
		day120	day180	0.00764	**
		day120	day240	0.000904	***
		day120	day270	0.268	ns
		day120	day300	0.00405	**
		day120	day330	1.07e-05	****
		day120	day360	1.94e-05	****
		day150	day180	1	ns
		day150	day240	1	ns
		day150	day270	0.976	ns
		day150	day300	1	ns
		day150	day330	1	ns
		day150	day360	1	ns
		day180	day240	1	ns
		day180	day270	1	ns
		day180	day300	1	ns
		day180	day330	0.998	ns
		day180	day360	1	ns
		day240	day270	0.996	ns
		day240	day300	1	ns
		day240	day330	1	ns
		day240	day360	1	ns
		day270	day300	1	ns
		day270	day330	0.685	ns
		day270	day360	0.775	ns
		day300	day330	1	ns
		day300	day360	1	ns
		day330	day360	1	ns
InvSimpson	pre-weaning	day001	day007	1	ns
		day001	day014	1	ns
		day001	day021	1	ns
		day001	day028	1	ns
		day001	day035	1	ns
		day001	day042	1	ns
		day001	day048	1	ns
		day007	day014	1	ns
		day007	day021	1	ns
		day007	day028	1	ns
		day007	day035	1	ns
		day007	day042	1	ns
		day007	day048	1	ns
		day014	day021	1	ns
		day014	day028	1	ns
		day014	day035	1	ns
		day014	day042	1	ns
		day014	day048	1	ns
		day021	day028	1	ns
		day021	day035	1	ns
		day021	day042	1	ns
		day021	day048	1	ns
		day028	day035	1	ns
		day028	day042	1	ns
		day028	day048	1	ns
		day035	day042	1	ns
		day035	day048	1	ns
		day042	day048	1	ns
	Weaning	day049	day050	1	ns
		day049	day051	1	ns
		day049	day052	1	ns
		day049	day053	1	ns
		day049	day054	1	ns
		day049	day055	1	ns
		day049	day060	1	ns
		day050	day051	1	ns
		day050	day052	1	ns
		day050	day053	1	ns
		day050	day054	1	ns
		day050	day055	1	ns
		day050	day060	1	ns
		day051	day052	1	ns
		day051	day053	1	ns
		day051	day054	1	ns
		day051	day055	1	ns
		day051	day060	1	ns
		day052	day053	1	ns
		day052	day054	1	ns
		day052	day055	1	ns
		day052	day060	1	ns
		day053	day054	1	ns
		day053	day055	1	ns
		day053	day060	1	ns
		day054	day055	1	ns
		day054	day060	1	ns
		day055	day060	1	ns
	Post-weaning	day120	day150	0.000657	***
		day120	day180	0.00764	**
		day120	day240	0.000904	***
		day120	day270	0.268	ns
		day120	day300	0.00405	**
		day120	day330	1.07e-05	****
		day120	day360	1.94e-05	****
		day150	day180	1	ns
		day150	day240	1	ns
		day150	day270	0.976	ns
		day150	day300	1	ns
		day150	day330	1	ns
		day150	day360	1	ns
		day180	day240	1	ns
		day180	day270	1	ns
		day180	day300	1	ns
		day180	day330	0.998	ns
		day180	day360	1	ns
		day240	day270	0.996	ns
		day240	day300	1	ns
		day240	day330	1	ns
		day240	day360	1	ns
		day270	day300	1	ns
		day270	day330	0.685	ns
		day270	day360	0.775	ns
		day300	day330	1	ns
		day300	day360	1	ns
		day330	day360	1	ns
