## Supplemental table S4 for "Temporal progression of anaerobic fungal communities in dairy calves from birth to maturity"

### Sheet: S4
Table S4. The significance of Tukey post-hoc tests for comparison of alpha diversity measures between calf replicates within each of the weaning phases. Distribution of alpha diversity results are shown in Figure S1.
Index	Weaning stage	Calf replicate		p.adj	p.adj.signif
		group 1	group 2
Shannon	pre-weaning	calf1	Calf2	1	ns
		calf1	Calf3	1	ns
		calf1	Calf4	1	ns
		calf1	Calf5	1	ns
		calf1	calf6	1	ns
		Calf2	Calf3	1	ns
		Calf2	Calf4	1	ns
		Calf2	Calf5	1	ns
		Calf2	calf6	1	ns
		Calf3	Calf4	1	ns
		Calf3	Calf5	1	ns
		Calf3	calf6	1	ns
		Calf4	Calf5	1	ns
		Calf4	calf6	1	ns
		Calf5	calf6	1	ns
	Weaning	calf1	Calf2	1	ns
		calf1	Calf3	1	ns
		calf1	Calf4	1	ns
		calf1	Calf5	1	ns
		calf1	calf6	1	ns
		Calf2	Calf3	1	ns
		Calf2	Calf4	1	ns
		Calf2	Calf5	1	ns
		Calf2	calf6	1	ns
		Calf3	Calf4	1	ns
		Calf3	Calf5	1	ns
		Calf3	calf6	1	ns
		Calf4	Calf5	1	ns
		Calf4	calf6	1	ns
		Calf5	calf6	1	ns
	post-weaning	calf1	Calf2	1	ns
		calf1	Calf3	1	ns
		calf1	Calf4	1	ns
		calf1	Calf5	1	ns
		calf1	calf6	0.713	ns
		Calf2	Calf3	1	ns
		Calf2	Calf4	1	ns
		Calf2	Calf5	1	ns
		Calf2	calf6	1	ns
		Calf3	Calf4	1	ns
		Calf3	Calf5	1	ns
		Calf3	calf6	1	ns
		Calf4	Calf5	1	ns
		Calf4	calf6	1	ns
		Calf5	calf6	0.678	ns
Simpson	pre-weaning	calf1	Calf2	1	ns
		calf1	Calf3	1	ns
		calf1	Calf4	1	ns
		calf1	Calf5	1	ns
		calf1	calf6	1	ns
		Calf2	Calf3	1	ns
		Calf2	Calf4	1	ns
		Calf2	Calf5	1	ns
		Calf2	calf6	1	ns
		Calf3	Calf4	1	ns
		Calf3	Calf5	1	ns
		Calf3	calf6	1	ns
		Calf4	Calf5	1	ns
		Calf4	calf6	1	ns
		Calf5	calf6	1	ns
	Weaning	calf1	Calf2	1	ns
		calf1	Calf3	1	ns
		calf1	Calf4	1	ns
		calf1	Calf5	1	ns
		calf1	calf6	1	ns
		Calf2	Calf3	1	ns
		Calf2	Calf4	1	ns
		Calf2	Calf5	1	ns
		Calf2	calf6	1	ns
		Calf3	Calf4	1	ns
		Calf3	Calf5	1	ns
		Calf3	calf6	1	ns
		Calf4	Calf5	1	ns
		Calf4	calf6	1	ns
		Calf5	calf6	1	ns
	post-weaning	calf1	Calf2	1	ns
		calf1	Calf3	1	ns
		calf1	Calf4	1	ns
		calf1	Calf5	1	ns
		calf1	calf6	0.098	ns
		Calf2	Calf3	1	ns
		Calf2	Calf4	1	ns
		Calf2	Calf5	1	ns
		Calf2	calf6	0.068	ns
		Calf3	Calf4	1	ns
		Calf3	Calf5	1	ns
		Calf3	calf6	0.105	ns
		Calf4	Calf5	1	ns
		Calf4	calf6	1	ns
		Calf5	calf6	0.051	ns
InvSimpson	pre-weaning	calf1	Calf2	1	ns
		calf1	Calf3	1	ns
		calf1	Calf4	1	ns
		calf1	Calf5	1	ns
		calf1	calf6	1	ns
		Calf2	Calf3	1	ns
		Calf2	Calf4	1	ns
		Calf2	Calf5	1	ns
		Calf2	calf6	1	ns
		Calf3	Calf4	1	ns
		Calf3	Calf5	1	ns
		Calf3	calf6	1	ns
		Calf4	Calf5	1	ns
		Calf4	calf6	1	ns
		Calf5	calf6	1	ns
	Weaning	calf1	Calf2	1	ns
		calf1	Calf3	1	ns
		calf1	Calf4	1	ns
		calf1	Calf5	1	ns
		calf1	calf6	1	ns
		Calf2	Calf3	1	ns
		Calf2	Calf4	1	ns
		Calf2	Calf5	1	ns
		Calf2	calf6	1	ns
		Calf3	Calf4	1	ns
		Calf3	Calf5	1	ns
		Calf3	calf6	1	ns
		Calf4	Calf5	1	ns
		Calf4	calf6	1	ns
		Calf5	calf6	1	ns
	post-weaning	calf1	Calf2	1	ns
		calf1	Calf3	1	ns
		calf1	Calf4	1	ns
		calf1	Calf5	1	ns
		calf1	calf6	1	ns
		Calf2	Calf3	1	ns
		Calf2	Calf4	1	ns
		Calf2	Calf5	1	ns
		Calf2	calf6	1	ns
		Calf3	Calf4	1	ns
		Calf3	Calf5	1	ns
		Calf3	calf6	1	ns
		Calf4	Calf5	1	ns
		Calf4	calf6	1	ns
		Calf5	calf6	1	ns
