## Supplemental table S5 for "Temporal progression of anaerobic fungal communities in dairy calves from birth to maturity"

### Sheet: S5
Table S5. Average, standard deviation, and coefficient of variation for alpha diversity measures between different calves sampled at the same timepoint (grouped by the weaning phases).
Weaning stage	Day of Sampling	Average values				Standard deviation				Coefficient of variation
		Shannon	Simpson	InvSimpson		Shannon	Simpson	InvSimpson		Shannon	Simpson	InvSimpson
Pre-weaning	day001	2.57451	0.84511	6.57264		0.100516	0.0204079	1.06366		3.90429	2.41482	16.1832
	day007	2.60059	0.8711	7.93138		0.106812	0.0220525	1.22664		4.10724	2.53157	15.4657
	day014	2.54589	0.868141	7.65841		0.0853014	0.0146616	0.811151		3.35055	1.68885	10.5916
	day021	2.56769	0.873318	8.05797		0.0876519	0.0204341	1.22435		3.41365	2.33983	15.1943
	day028	2.41405	0.837765	6.51261		0.192143	0.0431083	1.61521		7.95939	5.14564	24.8012
	day035	2.48112	0.870023	7.75486		0.0505755	0.0128403	0.746183		2.03841	1.47586	9.62213
	day042	2.49672	0.868236	7.59656		0.0612072	0.00441477	0.259318		2.4515	0.508476	3.41363
	day048	2.544	0.8764	8.17848		0.157601	0.0139497	0.936916		6.195	1.5917	11.4559
Weaning	day049	2.60608	0.8769	8.23822		0.106425	0.0168997	1.04995		4.08372	1.92721	12.7448
	day050	2.51602	0.868334	7.60728		0.054024	0.00571625	0.340272		2.1472	0.658301	4.47298
	day051	2.48664	0.865475	7.56826		0.162781	0.0203484	1.0766		6.54625	2.35112	14.2252
	day052	2.47357	0.867981	7.59324		0.148888	0.00708643	0.415773		6.01917	0.816427	5.47556
	day053	2.56833	0.871584	7.86848		0.0725378	0.0147519	0.849819		2.82432	1.69254	10.8003
	day054	2.48775	0.874359	7.97805		0.143233	0.0068358	0.434455		5.75755	0.781807	5.44562
	day055	2.48594	0.86982	7.71587		0.0750287	0.0097492	0.549227		3.01812	1.12083	7.11814
	day060	2.42607	0.871296	7.79747		0.12753	0.00825696	0.54055		5.25664	0.947665	6.93238
Post-weaning	day120	1.51977	0.614736	4.14355		0.791016	0.261434	3.63379		52.0485	42.5278	87.6975
	day150	1.91161	0.800294	5.10071		0.19155	0.0325698	0.765907		10.0203	4.06972	15.0157
	day180	1.75223	0.768076	4.54829		0.195913	0.05716	1.20454		11.1808	7.44198	26.4833
	day240	2.09345	0.787967	4.95223		0.211129	0.051456	1.23213		10.0852	6.53022	24.8804
	day270	1.85727	0.730786	3.73003		0.0843581	0.0206277	0.270133		4.54206	2.82267	7.24211
	day300	1.78941	0.774231	4.46849		0.112955	0.0241503	0.459152		6.3124	3.11927	10.2753
	day330	1.94243	0.816528	5.4619		0.101719	0.00946605	0.266794		5.23666	1.1593	4.88464
	day360	1.97784	0.812065	5.4531		0.200143	0.0323098	0.936557		10.1193	3.97873	17.1748
	Mother	1.93948	0.759889	4.83264		0.392005	0.100894	2.15562		20.2119	13.2775	44.6055
